# Disease-associated mutations directionally modulate epigenetic age in iPSC-derived tissues

**DOI:** 10.64898/2026.09.30.755445

**Authors:** Nicholas J. Skvir, Todd W. Dowrey, Samuel F. Cranston, Elise MacDonald, Richard Giadone, Dakota Jones, Carly S. Golden, Braden Pate, Madeline Labott, Maria A. Serrano, Konstantinos-Dionysios Alysandratos, Kim Vanuytsel, George J. Murphy

## Abstract

Reprogramming somatic cells into induced pluripotent stem cells (iPSCs) resets epigenetic age, creating a major challenge for modeling age-associated cellular states and limiting the use of iPSCs in aging research beyond the genetic component. Recent work has shown that healthy organoids can re-accumulate age-associated epigenetic states over extended culture; whether disease-associated genetic states can directionally reshape these trajectories after reprogramming remains unknown. Here, we present a reproducible, *in-vitro* approach to re-establish epigenetic aging trajectories using iPSC-derived organoid systems, as quantified by multiple epigenetic clock models. We first demonstrate that epigenetic age progressively increases with serial passaging in a lung organoid model (alveolospheres). We then show that disease-associated mutations in multiple models drive additional, cell-intrinsic shifts in epigenetic age, implicating disease state as an independent modulator of epigenetic clocks. Together, these findings reinforce that iPSC-derived organoids recapitulate epigenetic aging trajectories over time, while highlighting disease state as a potent and potentially tractable modulator of epigenetic age *in vitro*. By enabling more faithful modeling of age-associated cellular states, this approach expands the utility of iPSC-based systems for dissecting the molecular mechanisms that regulate human aging.
