## Supplemental Tables S1-S7 for "Disease-associated mutations directionally modulate epigenetic age in iPSC-derived tissues"

### Sheet: Table S1 - ORA Passaging
Table S1: Over-representation analysis (ORA) results for DMR-proximal genes in early vs late passage alveolosphere organoids. MSigDB Hallmark gene sets. Significant terms (FDR < 0.05) shown in bold blue.
Pathway Term	Overlap	P-value	Adjusted P-value (FDR)	Odds Ratio	Combined Score	Genes
Myogenesis	94/200	0	2.1e-05	2.063	30.321	RB1;RYR1;ACHE;ITGB4;FHL1;HSPB2;LSP1;MYOM2;MYLK;CSRP3;SGCD;SLN;SGCA;MB;AKT2;SPEG;NOS1;LARGE1;SPTAN1;PPFIA4;SGCG;MYOG;KCNH2;PTGIS;ACTN3;ACTN2;ACSL1;TPM3;GAA;DENND2B;FST;IFRD1;TNNC2;PGAM2;TSC2;NAV2;SIRT2;MYH1;MYH2;PTP4A3;ADCY9;COL4A2;MYL2;COL6A2;TNNT3;ADAM12;PICK1;COL6A3;MYH9;CDH13;ITGA7;MAPRE3;CASQ1;MYH4;CRYAB;PVALB;MYH7;CFD;CHRNA1;CAMK2B;COL15A1;NOTCH1;FLII;PSEN2;AEBP1;FOXO4;CACNA1H;ABLIM1;TNNI1;T…
KRAS Signaling Dn	86/200	8.4e-05	0.002091	1.751	16.443	RYR1;CNTFR;RYR2;TENM2;THRB;CD80;SERPINA10;ARHGDIG;IRS4;PTPRJ;CELSR2;SLC6A3;IFI44L;LFNG;VPREB1;TCL1A;CAPN9;IL12B;EFHD1;NOS1;INSL5;EDN2;KCND1;CAMK1D;RSAD2;DCC;KRT1;PAX4;GP1BA;CDKAL1;KRT5;WNT16;SOX10;THNSL2;CCNA1;CLPS;IFNG;MYOT;KCNQ2;SELENOP;MSH5;CLDN16;SGK1;CDH16;SLC29A3;MYH7;PRKN;PTGFR;SPRR3;ITIH3;CALCB;GTF3C5;IDUA;LYPD3;ALOX12B;MEFV;MACROH2A2;KLK7;FGGY;KCNMB1;NTF3;PDE6B;CACNG1;SPTBN2;TFAP2B;SLC12…
KRAS Signaling Up	83/200	0.000444	0.007403	1.646	12.704	SERPINA3;SNAP25;SPON1;ADAMDEC1;PTPRR;PLVAP;CAB39L;FLT4;ITGB2;TNFAIP3;PLAT;IKZF1;ETS1;AKAP12;TMEM100;CCND2;ADGRA2;KIF5C;CA2;AKT2;C3AR1;FBXO4;EPHB2;SCN1B;CMKLR1;PEG3;MMD;ATG10;TRAF1;BPGM;NGF;TNFRSF1B;MMP9;CLEC4A;ANO1;ALDH1A3;GPRC5B;SLPI;IL1B;ALDH1A2;HKDC1;MALL;SCG5;PECAM1;SPARCL1;IRF8;LCP1;TRIB1;DOCK2;CFB;PPP1R15A;SEMA3B;GLRX;IL2RG;CBL;HDAC9;HSD11B1;IL1RL2;RELN;ANKH;GPNMB;BTBD3;KCNN4;PRELID3B;MPZL2…
Interferon Gamma Response	80/200	0.00198	0.021113	1.546	9.621	LGALS3BP;CD40;CIITA;TNFAIP2;SECTM1;TNFAIP3;IFI30;IFIT3;IFI44L;IFIT2;OASL;CASP8;DHX58;TNFSF10;PDE4B;TRIM25;TRIM26;ITGB7;JAK2;TRIM21;B2M;HERC6;CMKLR1;ZBP1;IL15RA;BATF2;RSAD2;SP110;IL15;TAP1;ARID5B;BPGM;NUP93;IFI27;OAS2;IRF4;OAS3;IRF7;TRIM14;TXNIP;IRF8;LCP2;IRF5;VAMP5;CFB;LY6E;RNF31;MARCHF1;C1S;C1R;MVP;FPR1;CSF2RB;NOD1;HELZ2;HLA-DMA;APOL6;CCL7;ST3GAL5;RIPK1;GBP4;VCAM1;AUTS2;MX2;MX1;ISG15;NMI;SOD2;PM…
Coagulation	58/138	0.002111	0.021113	1.679	10.346	SERPINA1;GDA;ITGB3;PLEK;PLAT;C8B;C8G;CSRP1;HNF4A;CAPN5;CTSH;OLR1;RAC1;CTSE;CTSB;VWF;MMP2;APOA1;GP1BA;MMP9;SIRT2;F8;DCT;ACOX2;RGN;PECAM1;ADAM9;CFB;RAPGEF3;CFD;C1QA;CPB2;C1S;LRP1;C1R;TMPRSS6;USP11;HPN;HTRA1;PDGFB;PLG;FURIN;CRIP2;ITIH1;THBS1;C2;C3;DPP4;FYN;A2M;GSN;FN1;APOC3;TF;APOC2;CD9;KLKB1;LGMN
Apical Junction	79/200	0.003134	0.026112	1.513	8.725	COL16A1;B4GALT1;ITGB4;INPPL1;CDH8;ACTG2;CDH6;CALB2;CDH4;AKT2;AKT3;RAC2;DHX16;SIRPA;SPEG;NRTN;MADCAM1;IKBKG;CD34;HRAS;TMEM8B;KCNH2;ACTN3;VWF;ACTN2;MMP2;SHROOM2;TSC1;ACTN4;TRAF1;MMP9;VAV2;CLDN6;CLDN14;FSCN1;CERCAM;PECAM1;CLDN18;ADAM9;MYH9;CDH15;MYL9;DSC1;SKAP2;NLGN2;SDC3;LAMA3;WNK4;ATP1A3;NRXN2;THY1;GNAI2;CNN2;LIMA1;EPB41L2;ADAM23;SYMPK;FLNC;SLIT2;MPZL2;CADM3;CDSN;FYB1;VCAM1;JUP;CADM2;MSN;PARVA;BAI…
UV Response Dn	58/144	0.006397	0.039101	1.562	7.889	CDKN1B;CELF2;ITGB3;FHL2;PIK3CD;PRDM2;RND3;IGF1R;SYNE1;RGS4;ZMIZ1;SLC22A18;AKT3;CCN1;CDON;PDGFRB;ABCC1;DUSP1;PRKCE;ANXA4;MAGI2;PRKCA;RUNX1;VAV2;INPP4B;PLCB4;MMP16;DDAH1;SCN8A;KCNMA1;PPARG;MGLL;PTGFR;CACNA1A;KALRN;FBLN5;ATXN1;RXRA;GRK5;ERBB2;SPOP;FYN;APBB2;PDLIM5;LDLR;SMAD3;RBPMS;BDNF;MGMT;ATP2B4;SYNJ2;PEX14;SMAD7;TJP1;COL1A2;NFIB;COL5A2;AGGF1
Complement	77/200	0.007409	0.039101	1.45	7.113	FCN1;DGKG;CPM;DOCK4;SERPINA1;ITGAM;DOCK9;PLEK;TNFAIP3;PLAT;LIPA;PCLO;GNGT2;CSRP1;CA2;HNF4A;TIMP2;OLR1;CTSH;JAK2;CTSB;ACTN2;RHOG;GP1BA;RBSN;MMP12;F7;F8;MMP13;ZEB1;KIF2A;COL4A2;LCK;IRF7;ADAM9;CDH13;LCP2;ZFPM2;S100A9;L3MBTL4;CFB;LTF;C1QA;KLK1;C1S;LRP1;TMPRSS6;C1R;NOTCH4;PDGFB;PLG;GATA3;ITIH1;C2;PIK3R5;GNAI2;C3;DPP4;GNG2;SPOCK2;FYN;SH2B3;CD55;ERAP2;KCNIP2;KCNIP3;FN1;MT3;ATOX1;PSMB9;EHD1;GZMK;IL6;KLKB…
Allograft Rejection	77/200	0.007409	0.039101	1.45	7.113	ITK;ACHE;CD40;DYRK3;SPI1;CD80;NCF4;ITGB2;BRCA1;ITGAL;TNF;ETS1;IKBKB;MRPL3;CCND2;IL18RAP;IL12B;AKT1;JAK2;HLA-DOA;B2M;RPL39;HLA-DOB;PRKCG;TPD52;PRKCB;IL15;KRT1;TAP2;TAP1;IL16;TRAF2;RPS3A;CARTPT;MMP9;DARS1;NCR1;ZAP70;IFNG;LCK;IRF4;IL1B;IRF7;IRF8;LCP2;LTB;BCAT1;TLR3;CCL11;CD1D;THY1;IL2RG;HDAC9;C2;HLA-DMA;HLA-DMB;CCL7;FLNA;NLRP3;CSK;APBB1;IL12RB1;ELANE;NPM1;FYB1;NOS2;CDKN2A;CRTAM;LIF;LY86;IL4;IL6;IL7;…
Interferon Alpha Response	41/97	0.00782	0.039101	1.694	8.218	LGALS3BP;RNF31;CNP;SAMD9;C1S;TMEM140;IFI30;IFIT3;IFI44L;IFIT2;OASL;HELZ2;CASP8;DHX58;TRIM25;TRIM26;TRIM21;B2M;GBP4;HERC6;BATF2;RSAD2;SP110;IL15;MX1;TAP1;ISG15;NMI;TENT5A;PSMB9;BST2;IFI27;SELL;OAS1;IL7;LPAR6;IRF7;TRIM14;TXNIP;NCOA7;LY6E
Apical Surface	21/44	0.010903	0.046117	2.111	9.537	SLC34A3;NTNG1;B4GALT1;CRYBG1;NCOA6;SHROOM2;LYPD3;THY1;BRCA1;GATA3;IL2RG;SULF2;SLC22A12;SCUBE1;RTN4RL1;CROCC;IL2RB;RHCG;MDGA1;EPHB4;TMEM8B
Epithelial Mesenchymal Transition	76/200	0.011068	0.046117	1.42	6.393	OXTR;COL16A1;SERPINE2;WIPF1;ELN;ITGB3;COL12A1;TNFAIP3;PLOD2;SAT1;LOXL1;MYLK;RGS4;CDH6;EFEMP2;SGCD;DPYSL3;PMEPA1;CCN1;SGCG;PDGFRB;POSTN;TNFRSF12A;TPM4;IL15;MMP2;WNT5A;APLP1;BGN;P3H1;DCN;COL4A2;COL4A1;COL6A2;ADAM12;COL8A2;COL6A3;ITGA5;MYL9;MXRA5;MATN3;FBN2;LRP1;LAMA1;NTM;LAMA3;HTRA1;FBLN1;THY1;THBS2;FSTL1;FBLN2;THBS1;FBLN5;FSTL3;FLNA;SPOCK1;SLIT3;SLIT2;CTHRC1;IL32;VCAM1;PRRX1;BDNF;LUM;FN1;MFAP5;IL6…
Estrogen Response Late	75/200	0.01622	0.062384	1.389	5.726	RET;SERPINA3;SCARB1;CLIC3;SERPINA1;SNX10;CELSR2;CXCL14;RAPGEFL1;AFF1;SERPINA5;FAM102A;CCND1;TRIM29;IMPA2;CA2;RPS6KA2;MYB;CCN5;JAK2;LARGE1;CHST8;DCXR;MYOF;ITPK1;CACNA2D2;EMP2;LSR;PRLR;SULT2B1;NCOR2;TIAM1;OLFM1;CCNA1;ACOX2;MAPT;PKP3;SGK1;NBL1;S100A9;LLGL2;LTF;RNASEH2A;SLC24A3;IGSF1;TMPRSS3;PTGER3;SEMA3B;CALCR;ALDH3B1;SFN;FLNB;FDFT1;MICB;FARP1;GINS2;HOMER2;WFS1;ABCA3;AMFR;XRCC3;IDH2;ATP2B4;KLK10;KLK…
Hedgehog Signaling	17/36	0.023572	0.084185	2.068	7.749	CNTFR;ACHE;TLE3;NRP2;RTN1;PTCH1;CRMP1;PLG;THY1;GLI1;CELSR1;PML;AMOT;ADGRG1;DPYSL2;SLIT1;MYH9
Notch Signaling	15/32	0.034886	0.116287	2.039	6.841	TCF7L2;NOTCH1;JAG1;FZD7;WNT5A;PSEN2;DTX1;PRKCA;DLL1;APH1A;LFNG;HEYL;KAT2A;CCND1;PPARD
Reactive Oxygen Species Pathway	21/49	0.041236	0.128863	1.733	5.526	NQO1;G6PD;ABCC1;EGLN2;GPX4;TXNRD2;TXNRD1;MGST1;GLRX;LSP1;SOD2;MPO;ATOX1;PDLIM1;MSRA;HHEX;SBNO2;FES;CAT;MBP;PFKP
Estrogen Response Early	72/200	0.045528	0.133905	1.302	4.021	RET;SCARB1;CLIC3;B4GALT1;FHL2;CELSR1;CELSR2;RAPGEFL1;AFF1;IGF1R;CALB2;FAM102A;CCND1;RPS6KA2;MYB;CCN5;RRP12;JAK2;SYBU;ITPK1;MYOF;KRT8;KAZN;GFRA1;GAB2;NAV2;CBFA2T3;SULT2B1;NCOR2;TIAM1;OLFM1;ADCY9;ESRP2;RARA;MAPT;NBL1;SLC24A3;TMPRSS3;SEMA3B;RHOBTB3;ISG20L2;ADCY1;THSD4;SYNGR1;ABLIM1;CALCR;ALDH3B1;LRIG1;SFN;FLNB;FDFT1;MICB;FARP1;SVIL;SLC37A1;ZNF185;BCL11B;WFS1;ABCA3;AMFR;GREB1;SNX24;KLK10;KRT18;CXCL12…
PI3K/AKT/mTOR Signaling	39/105	0.076926	0.213683	1.366	3.503	CDKN1B;CAB39L;SLA;ITPR2;DAPP1;ADCY2;NOD1;ECSIT;IL2RG;ACACA;RPTOR;FGF6;GRK2;MKNK2;AKT1;MAPK1;RIPK1;SFN;RAC1;HRAS;EIF4E;PAK4;MAP2K3;SMAD2;VAV3;PRKCB;TSC2;TRAF2;IRAK4;NGF;TNFRSF1A;FGF17;IL4;TIAM1;CDK4;LCK;DDIT3;CALR;SQSTM1
Xenobiotic Metabolism	70/200	0.082449	0.216972	1.245	3.108	CYFIP2;SLC35B1;AQP9;REG1A;ATP2A2;SPINT2;TMEM97;SERPINA6;COMT;CNDP2;CA2;HNF4A;PTGDS;ACP1;ABCC2;IL1R1;DCXR;SLC6A12;UPB1;TNFRSF1A;ALDH3A1;POR;ACOX2;NPC1;DDAH2;CAT;IRF8;TMBIM6;CYP2E1;ACOX3;BCAT1;CFB;PPARD;CRP;ITIH4;ENPEP;DDC;RETSAT;SHMT2;SAR1B;FBLN1;PLG;SLC1A5;NDRG2;ITIH1;HSD11B1;HSD17B2;ATOH8;GCNT2;HMOX1;PDLIM5;XDH;CCL25;NQO1;MPP2;CYB5A;SLC12A4;JUP;SMOX;GAD1;TMEM176B;EPHX1;AKR1C3;FMO1;FMO3;ESR1;GNMT…
Bile Acid Metabolism	41/112	0.087044	0.21761	1.335	3.259	BCAR3;SLC35B2;SLC23A2;RETSAT;SLC23A1;AQP9;SERPINA6;PEX26;ATXN1;RXRA;SLC22A18;LONP2;MLYCD;RXRG;ABCG8;ABCA2;HSD3B7;PEX19;ABCA5;ACSL1;ABCA6;ABCA3;EPHX2;IDH2;NR1H4;PIPOX;ACSL5;APOA1;DHCR24;CYP7B1;NR0B2;BMP6;GNMT;SULT2B1;PEX7;NPC1;LCK;SLCO1A2;CAT;PEX11G;PAOX
Pperoxisome	38/104	0.098841	0.232896	1.331	3.079	SLC23A2;SLC35B2;RETSAT;SEMA3C;MVP;CACNA1B;ABCB9;SERPINA6;CLN6;HMGCL;STS;ATXN1;NUDT19;LONP2;MLYCD;HRAS;RXRG;FIS1;FDPS;HSD3B7;ACOT8;ACSL1;ABCC8;EPHX2;ABCC5;IDH2;SIAH1;ACSL5;DHCR24;SOD2;ESR2;PEX14;SULT2B1;MSH2;DLG4;EHHADH;ERCC1;CAT
Wnt-beta Catenin Signaling	17/42	0.102474	0.232896	1.571	3.578	JAG2;NOTCH1;JAG1;WNT5B;NOTCH4;PTCH1;LEF1;PSEN2;AXIN1;DLL1;NKD1;NCOR2;DKK4;KAT2A;CCND2;TP53;PPARD
IL-2/STAT5 Signaling	67/199	0.16286	0.339484	1.173	2.129	CD81;RORA;ITGAE;LCLAT1;IKZF4;IGF1R;SHE;CCND2;GLIPR2;CA2;NFKBIZ;TNFSF10;TNFSF11;CAPN3;ENPP1;TNFRSF8;DENND5A;TNFRSF4;WLS;BATF3;PRKCH;GPX4;ANXA4;PUS1;TNFRSF18;APLP1;RHOH;TRAF1;TNFRSF1B;SERPINB6;TIAM1;IRF4;COL6A1;IRF8;LTB;PLEC;ITIH5;AHNAK;NOP2;FURIN;SLC1A5;CST7;NDRG1;PENK;LRRC8C;LRIG1;MAP6;SNX9;GBP4;RABGAP1L;PTCH1;LIF;HOPX;HIPK2;BATF;TTC39B;SELP;MYO1E;MYO1C;SELL;SYT11;SNX14;IL2RA;IL2RB;ETFBKMT;DRC1;B…
IL-6/JAK/STAT3 Signaling	31/87	0.162952	0.339484	1.279	2.32	ACVRL1;CNTFR;CSF3R;ITGB3;REG1A;EBI3;CSF2RB;IL2RG;CBL;TNF;PIK3R5;CCL7;HMOX1;A2M;IL12RB1;IL15RA;TNFRSF12A;IL1R1;PLA2G2A;DNTT;TNFRSF1B;TNFRSF1A;IL6;IL7;IL1B;IL2RA;CD9;LTB;LTBR;STAM2;CRLF2
Inflammatory Response	66/200	0.217047	0.434095	1.138	1.738	NPFFR2;CD40;CSF3R;CD82;ITGB3;AQP9;ATP2A2;BEST1;GPR132;IL18RAP;CLEC5A;C3AR1;TNFSF10;PDE4B;IL12B;OLR1;ITGB8;CCR7;FFAR2;SCN1B;CMKLR1;IL15RA;IL1R1;IL15;SLC11A2;RHOG;GP1BA;TNFRSF1B;LCK;IL1B;IRF7;LTA;LCP2;ITGA5;TLR3;LY6E;EBI3;HPN;FPR1;SLC1A2;NOD2;MEFV;PIK3R5;HRH1;GNA15;CCL7;KCNMB2;NLRP3;LDLR;CD55;CCL24;GABBR1;SEMA4D;ADRM1;LIF;OSM;NMI;BST2;NFKBIA;MARCO;PTPRE;IL6;SELL;IL2RB;SLC28A2;IL7R
Apoptosis	53/161	0.253145	0.486818	1.134	1.557	CDKN1B;PLAT;BRCA1;TNF;SAT1;CCND2;CASP8;CCND1;TNFSF10;TIMP2;SPTAN1;PDGFRB;BNIP3L;TNFRSF12A;GPX4;HGF;MMP2;BGN;TAP1;DCN;CDC25B;CCNA1;DDIT3;FEZ1;IL1B;DPYD;RARA;TXNIP;ETF1;SQSTM1;RNASEL;GUCY2D;RETSAT;LEF1;PSEN2;ADD1;GNA15;PAK1;ANKH;ERBB2;HMOX1;CREBBP;GSN;LUM;MGMT;CFLAR;SOD2;SMAD7;IL6;WEE1;KRT18;BCL2L2;BCL2L1
Hypoxia	65/200	0.264489	0.488714	1.112	1.479	ERRFI1;GPI;SCARB1;CDKN1B;NCAN;HDLBP;TNFAIP3;RORA;ETS1;HK1;AKAP12;DPYSL4;CCN5;IDS;CCN1;LARGE1;PPFIA4;TPD52;BNIP3L;WSB1;EDN2;DUSP1;GAA;PGAM2;BGN;PRKCA;PGF;DCN;JMJD6;SULT2B1;TPST2;ILVBL;DDIT3;MYH9;ALDOB;CHST3;PPP1R15A;KDM3A;LXN;PFKFB3;SDC3;PDGFB;GLRX;FOXO3;NDRG1;SELENBP1;LDHA;HAS1;MXI1;GCNT2;HMOX1;VHL;PCK1;B4GALNT2;DTNA;CAVIN1;CAVIN3;GCK;HS3ST1;SLC6A6;IL6;COL5A1;CCNG2;PFKP;GALK1
Angiogenesis	13/36	0.27368	0.488714	1.305	1.691	JAG2;POSTN;JAG1;LUM;PRG2;PDGFA;FSTL1;SERPINA5;VAV2;CCND2;COL5A2;OLR1;FGFR1
p53 Pathway	64/200	0.316856	0.546304	1.087	1.249	CYFIP2;RB1;CCNK;STEAP3;CD82;CD81;ITGB4;DGKA;TCHH;IFI30;SAT1;PITPNC1;CCND2;CTSF;HRAS;FBXW7;DCXR;ABCC5;TAP1;TM4SF1;SERPINB5;H2AJ;RAD51C;DDIT3;TXNIP;CDH13;TP53;PPP1R15A;NOTCH1;RETSAT;PVT1;PDGFA;TGFA;FOXO3;NDRG1;NHLH2;SERTAD3;RXRA;IRAK1;RAB40C;MKNK2;TNNI1;HMOX1;SFN;EPS8L2;JAG2;CDKN2B;CDKN2A;VDR;PLK2;ZBTB16;EPHX1;OSGIN1;LIF;BAIAP2;ALOX15B;BLCAP;DEF6;PTPRE;MDM2;SDC1;PLXNB2;COQ8A;FGF13
TGF-beta Signaling	18/54	0.357644	0.596074	1.154	1.187	BCAR3;ACVR1;TGIF1;PPP1R15A;WWTR1;SMAD3;SMURF1;ARID4B;FURIN;LTBP2;THBS1;SMAD7;HIPK2;NCOR2;SKI;TJP1;APC;PMEPA1
heme Metabolism	63/200	0.373343	0.602166	1.062	1.046	ALDH1L1;ALAS2;NARF;TFRC;SLC4A1;HBD;BACH1;FTCD;PSMD9;CA2;RNF19A;BSG;ACP5;CTSE;ERMAP;TNS1;CTSB;HTATIP2;MAP2K3;CAST;BNIP3L;ARHGEF12;SLC11A2;NCOA4;BPGM;ANK1;SPTB;RNF123;KEL;DAAM1;TAL1;CAT;TRIM58;TRIM10;OSBP2;EPB42;SLC30A10;FOXO3;ADD1;ADD2;AGPAT4;C3;SPTA1;SELENBP1;SDCBP;SEC14L1;MXI1;MARCHF8;AHSP;ATP6V0A1;DMTN;SMOX;UROS;XPO7;FBXO34;SLC25A37;TMCC2;HDGF;ACKR1;HBBP1;LPIN2;NFE2L1;PICALM
Androgen Response	32/100	0.386253	0.603521	1.086	1.033	SRP19;B4GALT1;NGLY1;KLK2;IQGAP2;SAT1;NDRG1;CAMKK2;AKAP12;CCND1;ANKH;ZMIZ1;AKT1;PMEPA1;RRP12;PDLIM5;B2M;TPD52;ABCC4;HOMER2;NCOA4;ADRM1;KRT8;ARID5B;DHCR24;INPP4B;ALDH1A3;AZGP1;SELENOP;GPD1L;BMPR1B;SGK1
Spermatogenesis	41/135	0.518893	0.786201	1.006	0.66	SYCP1;DDX25;MAST2;ACRBP;SPATA6;PCSK4;CLGN;PGS1;SHE;TUBA3C;GSG1;GRM8;ADAD1;DNAJB8;NOS1;TCP11;IL12RB2;TLE4;PDHA2;PACRG;ACE;HSPA1L;DCC;STRBP;GAD1;CSNK2A2;TALDO1;HSPA2;SEPTIN4;HTR5A;ZPBP;CHFR;THEG;ADCYAP1;CCNA1;SCG5;HOXB1;LPIN1;STAM2;CFTR;DPEP3
Pancreas Beta Cells	12/40	0.572284	0.830533	0.989	0.552	PCSK2;DPP4;CHGA;SCGN;ABCC8;VDR;AKT3;PAX4;SYT13;INSM1;GCK;INS
Cholesterol Homeostasis	22/74	0.581373	0.830533	0.976	0.529	ERRFI1;FDPS;ABCA2;PCYT2;MVK;ACSS2;JAG1;TNFRSF12A;GLDC;SEMA3B;TMEM97;ANTXR2;ACAT2;ADH4;FASN;PMVK;CD9;PPARG;LDLR;S100A11;FDFT1;LGMN
TNF-alpha Signaling via NF-kB	57/200	0.728367	0.999995	0.919	0.291	B4GALT1;CD80;PLEK;TNFAIP2;TNFAIP3;LITAF;TNF;SAT1;IFIT2;PANX1;CCND1;SLC16A6;PDE4B;IL12B;OLR1;PMEPA1;DENND5A;CCN1;DUSP4;MAP2K3;TGIF1;IL15RA;DUSP1;TAP1;TRAF1;SERPINB8;IL23A;IL1B;TRIB1;SGK1;SQSTM1;PPP1R15A;PFKFB3;PDLIM5;LDLR;STAT5A;EGR2;JAG1;SMAD3;PLK2;GFPT2;LIF;CFLAR;SOD2;KLF2;EHD1;NFKBIA;NR4A2;NR4A1;RCAN1;PTPRE;IL6;BCL6;TRIP10;FOSB;IL7R;NFE2L2
Mitotic Spindle	55/199	0.809718	0.999995	0.88	0.186	DOCK4;TRIO;NUMA1;ARHGAP4;PREX1;AKAP13;CAPZB;NUSAP1;NCK2;ARFIP2;CEP250;SPTAN1;ARHGEF12;CEP131;SHROOM2;CSNK1D;TSC1;ACTN4;SHROOM1;BCR;TIAM1;CLIP2;CLIP1;PALLD;ARHGEF3;CDC42EP2;FSCN1;MYH9;ARHGEF2;MAPRE1;ARHGEF7;RAPGEF5;DOCK2;PIF1;PXN;KLC1;ABR;FGD6;EPB41L2;STK38L;FLNA;FLNB;MARK4;PDLIM5;FARP1;GSN;TBCD;SORBS2;SEPTIN9;SSH2;NET1;MYO1E;APC;TUBGCP6;MAP3K11
UV Response Up	43/158	0.819885	0.999995	0.862	0.171	RET;TFRC;CNP;ONECUT1;TCHH;WIZ;FURIN;RXRB;DNAJB1;HTR7;CA2;HYAL2;BSG;AP2S1;HMOX1;NPTX2;MARK2;KCNH2;CDKN2B;DGAT1;PLCL1;NTRK3;EPHX1;TAP1;SLC6A12;RAB27A;FMO1;CCK;HSPA2;HLA-F;SOD2;NFKBIA;OLFM1;NR4A1;IL6;NAT1;DLG4;AGO2;POLE3;FOSB;TMBIM6;NPTXR;SQSTM1
Myc Targets V2	14/58	0.87768	0.999995	0.734	0.096	NOP56;NPM1;PUS1;NOP2;WDR74;IMP4;TMEM97;LAS1L;CDK4;UTP20;RRP12;FARSA;DCTPP1;SLC19A1
Protein Secretion	20/96	0.985592	0.999995	0.606	0.009	TPD52;NAPA;CD63;BNIP3;SNAP23;CLTA;ATP1A1;ARFGAP3;GALC;KRT18;SCRN1;RER1;TSPAN8;DOP1A;AP2S1;GNAS;SSPN;TMED2;MAPK1;SH3GL2
Adipogenesis	47/200	0.986257	0.999995	0.707	0.01	ITIH5;SCARB1;SLC27A1;RNF11;COL15A1;PFKFB3;RETSAT;LAMA4;PTGER3;AK2;SLC1A5;AGPAT3;MYLK;C3;ENPP2;G3BP2;SNCG;SLC19A1;STAT5A;COX8A;CDKN2C;CAVIN1;DGAT1;GPX4;NDUFA5;ANGPT1;EPHX2;MCCC1;SQOR;ADIPOQ;TALDO1;ELMOD3;CYP4B1;PEX14;QDPR;POR;BCL6;COL4A1;CCNG2;CAT;SSPN;SPARCL1;PEMT;ITGA7;PPARG;TKT;MGLL
Glycolysis	45/200	0.994328	0.999995	0.667	0.004	B4GALT2;PFKFB1;B4GALT1;IDUA;SDC3;HDLBP;TGFA;PLOD2;GLRX;NOL3;CENPA;CACNA1H;CLN6;LDHA;DPYSL4;CHST12;STMN1;CAPN5;MXI1;PPFIA4;SLC16A3;LHPP;MIOX;CYB5A;EGLN3;G6PD;SLC35A3;PGAM2;B3GAT1;SPAG4;AKR1A1;TALDO1;ALG1;DCN;KIF2A;COL5A1;B3GNT3;PKP2;SDC1;ALDOB;CHST4;AGRN;PFKP;GNE;GALK1
mTORC1 Signaling	44/200	0.996499	0.999995	0.648	0.002	PPP1R15A;GPI;TFRC;SHMT2;ITGB2;ARPC5L;SLA;DAPP1;ATP2A2;PLOD2;GLRX;TMEM97;SLC1A5;IFI30;CORO1A;ACACA;GGA2;LDHA;PHGDH;LDLR;MAP2K3;HSPA9;EGLN3;G6PD;RRM2;SRD5A1;NFYC;TXNRD1;IFRD1;CACYBP;DHCR24;SYTL2;QDPR;SLC6A6;DDX39A;COPS5;DDIT3;CD9;ETF1;CALR;BCAT1;SQSTM1;SKAP2;LGMN
Unfolded Protein Response	21/113	0.998295	0.999995	0.525	0.001	HSPA9;NOP56;EIF4A1;NPM1;WFS1;PARN;WIPI1;EEF2;EIF2S1;PDIA5;EDC4;ERN1;TATDN2;BAG3;DNAJA4;EXOSC9;SRPRA;CALR;EIF4E;EXOC2;EIF4G1
Fatty Acid Metabolism	32/158	0.998299	0.999995	0.584	0.001	ACSM3;RETSAT;CD1D;HSD17B10;ACAT2;PTPRG;IL4I1;HMGCL;LDHA;CA2;CA6;D2HGDH;MLYCD;ACSS1;AOC3;ACOT8;CPT1A;HSP90AA1;ACSL1;UROS;EPHX1;ACSL5;FMO1;GAD2;DHCR24;INMT;ALDH3A1;FASN;EHHADH;GPD1;BMPR1B;MGLL
DNA Repair	29/150	0.999115	0.999995	0.551	0	GTF3C5;MPG;GTF2B;CETN2;USP11;NT5C;SDCBP;ZNF707;POLR2A;GUK1;PDE4B;REV3L;TMED2;POLR2F;NELFB;TK2;NELFCD;POLR2I;RFC3;GPX4;RFC2;PDE6G;ALYREF;TAF10;ADRM1;NME3;NT5C3A;ERCC1;TP53
E2F Targets	38/200	0.999889	0.999995	0.538	0	DNMT1;NUP107;POP7;CDKN1B;RNASEH2A;TFRC;PRKDC;AK2;BRCA1;WDR90;STMN1;PPP1R8;TK1;GINS1;NOP56;RANBP1;RFC3;CDKN2C;RRM2;CDKN2A;RFC2;GINS3;EIF2S1;DCK;CIT;CDC25B;PAN2;WEE1;DDX39A;RAD51C;MSH2;CDK4;TACC3;CENPM;NCAPD2;NAA38;TP53;DCTPP1
Myc Targets V1	30/200	0.999994	0.999995	0.404	0	EIF4A1;SF3B3;HSP90AB1;UBE2L3;EXOSC7;LDHA;RPS3;SNRPB2;SNRPD3;ACP1;EIF4E;CCT4;CCT3;NOP56;RANBP1;NPM1;SF3A1;HNRNPA3;SSB;RPL22;IFRD1;EIF2S1;COPS5;CDK4;CLNS1A;TCP1;POLE3;HDGF;ETF1;SRSF7
Oxidative Phosphorylation	30/200	0.999994	0.999995	0.404	0	GPI;MTRR;MAOB;RETSAT;COX4I1;ATP5MC2;MRPL34;HSD17B10;MRPL11;ACAT1;LDHA;CYB5R3;POLR2F;PMPCA;ATP6V1E1;COX10;COX8A;HSPA9;TIMM8B;CYB5A;CPT1A;NDUFA7;GPX4;NDUFA5;MRPS22;IDH2;NDUFA2;ATP5F1D;AFG3L2;POR
G2-M Checkpoint	27/200	0.999995	0.999995	0.357	0	CDKN1B;NUMA1;CENPA;HOXC10;CHAF1A;CCND1;STMN1;CHMP1A;NSD2;NUSAP1;DMD;E2F4;TNPO2;GINS2;TLE3;CDKN2C;SMAD3;ODF2;FANCC;MEIS2;PML;CDC25B;MEIS1;DDX39A;CDK4;NCL;TACC3

### Sheet: Table S2 - ORA SPC2 Disease
Table S2: Over-representation analysis (ORA) results for DMR-proximal genes in SPC2 mutant vs corrected alveolosphere organoids. MSigDB Hallmark gene sets. Significant terms (FDR < 0.05) shown in bold blue.
Pathway Term	Overlap	P-value	Adjusted P-value (FDR)	Odds Ratio	Combined Score	Genes
Myogenesis	73/200	0	1e-06	2.358	41.387	RB1;ITGB1;APP;ACHE;ITGB4;LSP1;MYOM2;MYLK;SGCD;MB;GJA5;BDKRB2;SPEG;NOS1;LARGE1;PPFIA4;MEF2A;MYOG;KCNH2;ACSL1;TPM3;DAPK2;DENND2B;IGFBP3;TNNC2;TSC2;NAV2;SIRT2;ACTA1;ADCY9;MRAS;MYH3;COL4A2;BIN1;COL6A2;TNNT3;ADAM12;COL6A3;MYH9;CDH13;MAPRE3;KIFC3;CASQ1;CRYAB;MYH7;CAMK2B;HDAC5;NOTCH1;FLII;AEBP1;CACNA1H;ABLIM1;ERBB3;TNNI1;TNNI2;DMD;NCAM1;CACNG1;SH3BGR;SPDEF;WWTR1;SVIL;CAV3;MYBPH;IGF1;SORBS1;TPD52L1;MAPK1…
Estrogen Response Early	67/200	3e-06	7.8e-05	2.063	26.156	RET;KCNK5;SCARB1;FCMR;CLIC3;WWC1;FHL2;ABAT;CELSR1;AQP3;AFF1;CYP26B1;FAM102A;DEPTOR;CCND1;RPS6KA2;CCN5;SYBU;CISH;ITPK1;GAB2;NAV2;CBFA2T3;OVOL2;SULT2B1;NCOR2;TIAM1;SLC7A5;OLFM1;ADCY9;MED24;RAB31;MPPED2;SCNN1A;RARA;MAPT;CD44;PTGES;FKBP5;TMPRSS3;SEMA3B;ADCY1;PAPSS2;THSD4;SEC14L2;SYNGR1;ABLIM1;INPP5F;ALDH3B1;LRIG1;SH3BP5;FARP1;SVIL;KDM4B;ZNF185;BCL11B;ABCA3;GREB1;TPD52L1;CXCL12;MLPH;FASN;DLC1;KRT15;BH…
UV Response Dn	51/144	8e-06	0.000132	2.242	26.345	IRS1;CELF2;FHL2;PTPN21;NR3C1;RND3;SYNE1;SIPA1L1;ZMIZ1;SLC22A18;AKT3;CCN1;IGFBP5;DUSP1;PRKCE;ANXA4;MAGI2;BCKDHB;PRKCA;RUNX1;INPP4B;ARHGEF9;MMP16;SCN8A;RASA2;KCNMA1;KIT;AMPH;MET;PTGFR;CACNA1A;LTBP1;KALRN;FBLN5;ATXN1;RXRA;MTA1;GRK5;ERBB2;TOGARAM1;APBB2;SMAD3;BDNF;MGMT;ATP2B1;SMAD7;TJP1;COL1A2;DLC1;BHLHE40;AGGF1
Estrogen Response Late	64/200	2.7e-05	0.000332	1.925	20.286	RET;KCNK5;SERPINA3;SCARB1;CLIC3;SERPINA1;CXCL14;AFF1;SERPINA5;CYP26B1;FAM102A;CCND1;TRIM29;IMPA2;RPS6KA2;CCN5;LARGE1;CHST8;CISH;DCXR;ITPK1;CACNA2D2;EMP2;PRLR;OVOL2;SULT2B1;NCOR2;TIAM1;SLC7A5;OLFM1;GAL;RAB31;ACOX2;SCNN1A;MAPT;PKP3;S100A9;CD44;PTGES;FKBP5;LTF;TMPRSS3;HSPA4L;SEMA3B;PAPSS2;ALDH3B1;MEST;FARP1;GINS2;ST14;ABCA3;XRCC3;IDH2;CYP4F11;TPD52L1;KLK11;CXCL12;TH;GJB3;DLG5;BCL2;CPE;CD9;FGFR3
Allograft Rejection	59/200	0.000606	0.006061	1.709	12.663	ITK;ACHE;NCF4;ITGB2;PRF1;LY75;BRCA1;TNF;ETS1;IKBKB;CCND2;AKT1;HLA-DOA;HLA-DOB;TPD52;CD96;IL4R;PRKCB;IL15;TAP2;TAP1;IL16;TRAF2;F2;EREG;TLR1;CD8A;IRF4;IRF7;IRF8;LCP2;LTB;BCAT1;TLR3;CCL11;CAPG;THY1;IL2RG;HDAC9;EGFR;HLA-DMA;HLA-DMB;FLNA;NLRP3;CCL2;CSK;APBB1;FYB1;CDKN2A;LY86;IL4;IL6;BCL3;IL2RB;CD28;HLA-DRA;DEGS1;CD247;EIF3D
Hedgehog Signaling	15/36	0.002151	0.017926	2.907	17.853	ACHE;NRP2;TLE1;PTCH1;CRMP1;THY1;CELSR1;L1CAM;ETS2;SHH;HEY1;SLIT1;NF1;MYH9;NRCAM
Epithelial Mesenchymal Transition	56/200	0.003021	0.021578	1.587	9.208	ITGB1;OXTR;COL16A1;WIPF1;ELN;COL12A1;TNFAIP3;PLOD2;MYLK;EFEMP2;SGCD;TIMP3;PMEPA1;CCN2;CCN1;IL15;IGFBP3;MMP2;BGN;DCN;RHOB;ACTA2;COL4A2;COL4A1;COL6A2;ADAM12;COL6A3;MXRA5;CD44;FBN2;LAMA1;NTM;CAPG;FBLN1;THY1;THBS2;FBLN2;FBLN5;CALD1;GPC1;FLNA;SPOCK1;SLIT3;MSX1;MEST;CTHRC1;PRRX1;BDNF;FUCA1;IL6;COL1A2;CXCL12;FAP;COL5A1;SDC1;CRLF1
Inflammatory Response	55/200	0.00493	0.02739	1.547	8.22	RTP4;CSF3R;AQP9;ATP2A2;CLEC5A;TNFSF10;PDE4B;OLR1;FFAR2;ROS1;SCARF1;SCN1B;CMKLR1;IL4R;IL1R1;IL15;SLC11A2;OSMR;TNFRSF1B;EREG;TLR1;IRF7;LTA;CD48;LCP2;MET;TLR3;PTGER4;HPN;FPR1;NOD2;ACVR1B;PIK3R5;HRH1;GNA15;IRAK2;KCNMB2;NLRP3;CCL2;CCL24;GABBR1;FZD5;SEMA4D;CCL20;PCDH7;ADRM1;NMI;ATP2B1;NFKBIA;MARCO;PTPRE;IL6;P2RX4;IL2RB;IL7R
KRAS Signaling Up	55/200	0.00493	0.02739	1.547	8.22	SERPINA3;PTPRR;PLVAP;CSF2;ITGB2;TNFAIP3;IKZF1;PRDM1;ETS1;RBM4;CCND2;ADGRA2;FBXO4;SOX9;EPHB2;SCN1B;CMKLR1;ST6GAL1;IGFBP3;BPGM;TNFRSF1B;EREG;BTC;ANO1;SLPI;ALDH1A2;MALL;PECAM1;IRF8;LCP1;DOCK2;GYPC;SEMA3B;USH1C;IL2RG;CBL;HDAC9;HSD11B1;GPNMB;EVI5;PRELID3B;PRRX1;CCL20;FUCA1;TMEM176B;TMEM176A;IGF2;LAPTM5;NR1H4;NR0B2;SNAP91;PSMB8;ITGBL1;CPE;IL7R
Apical Junction	54/200	0.007864	0.039318	1.508	7.309	ITGB1;COL16A1;IRS1;ITGB4;INPPL1;WASL;ADRA1B;CDH8;CDH4;CDH3;AKT3;RAC2;SIRPA;SPEG;HRAS;TMEM8B;KCNH2;SLC30A3;VWF;ACTN1;MMP2;TSC1;ACTN4;CLDN6;ACTA1;CLDN15;CLDN14;PECAM1;CLDN18;MYH9;EVL;ARHGEF6;NLGN2;NRXN2;THY1;EGFR;LIMA1;EPB41L2;ADAM23;TSPAN4;SYMPK;CD99;JAM3;FYB1;BAIAP2;TJP1;NFASC;ARPC2;PPP2R2C;TAOK2;CNTN1;NF1;NF2;NECTIN4
Mitotic Spindle	52/199	0.017003	0.07276	1.442	5.874	DOCK4;TRIO;NUMA1;KIF11;WASL;BRCA2;KIF15;PREX1;AKAP13;CAPZB;NCK2;ARFIP2;SYNPO;CSNK1D;TSC1;ACTN4;TUBA4A;BCR;TIAM1;BIN1;CDC42EP4;RASA2;ARHGEF3;GEMIN4;MYH9;ATG4B;ARHGEF2;ARHGEF7;RAPGEF5;DOCK2;PIF1;TUBGCP2;TUBD1;KLC1;ABR;FGD6;EPB41L2;ABL1;STK38L;FLNA;MARK4;FARP1;TBCD;ARHGAP29;ARHGAP27;SEPTIN9;NET1;MYO1E;TAOK2;NF1;TUBGCP5;MAP3K11
Apical Surface	15/44	0.018245	0.07276	2.104	8.424	NTNG1;APP;AFAP1L2;CRYBG1;THY1;BRCA1;GATA3;IL2RG;SULF2;SCUBE1;RTN4RL1;IL2RB;GHRL;MDGA1;TMEM8B
PI3K/AKT/mTOR Signaling	30/105	0.018918	0.07276	1.629	6.462	MAPKAP1;ITPR2;DAPP1;NOD1;IL2RG;ACACA;EGFR;RPTOR;FGF6;MKNK1;MKNK2;E2F1;AKT1;HRAS;EIF4E;AP2M1;MAP2K3;SMAD2;VAV3;PRKCB;TSC2;TRAF2;TNFRSF1A;PPP1CA;FGF17;IL4;MAPK10;TIAM1;PLCB1;SQSTM1
IL-2/STAT5 Signaling	51/199	0.025464	0.090941	1.404	5.154	RNH1;CSF2;CD81;CTSZ;RORA;PTH1R;IKZF2;IKZF4;SHE;CCND2;NFKBIZ;TNFSF10;TNFSF11;TNFRSF8;SLC39A8;PRKCH;IL4R;CISH;ANXA4;RHOH;TNFRSF1B;RHOB;SERPINB6;ADAM19;TIAM1;IRF4;COL6A1;IRF8;CD48;PLIN2;LTB;CD44;PLEC;ITIH5;AHNAK;SERPINC1;CAPG;PENK;LRIG1;ICOS;PTCH1;IGF2R;HOPX;TTC39B;MYO1E;P2RX4;BHLHE40;IL2RB;BCL2;EEF1AKMT1;BCL2L1
Interferon Gamma Response	51/200	0.027789	0.09263	1.395	4.997	RTP4;CIITA;SECTM1;TNFAIP3;OASL;TNFSF10;EPSTI1;PDE4B;CMKLR1;ZBP1;BATF2;IL4R;RSAD2;SP110;IL15;TAP1;TRAFD1;ARID5B;BPGM;BANK1;IRF4;IRF7;IRF8;LCP2;IRF5;VAMP5;RNF31;MARCHF1;C1S;MVP;FPR1;NLRC5;NOD1;DDX60;HLA-DMA;ST3GAL5;CCL2;PTPN1;AUTS2;STAT3;MX1;ISG15;NMI;SOD2;PSMB8;PSMB9;NFKBIA;IL6;IL2RB;XAF1;PFKP
p53 Pathway	50/200	0.040418	0.126306	1.358	4.356	CYFIP2;RB1;APP;CSRNP2;CD81;ITGB4;RNF19B;ABAT;PITPNC1;CCND2;RPL36;HRAS;DCXR;TAP1;TRAFD1;PRKAB1;DDB2;WRAP73;MAPKAPK3;CDH13;S100A4;NOTCH1;PVT1;HSPA4L;PDGFA;FOXO3;ACVR1B;NHLH2;RXRA;IRAK1;RAB40C;ZMAT3;MKNK2;TNNI1;S100A10;ST14;CDKN2A;VDR;PLK2;FUCA1;ZBTB16;EPHX1;TPD52L1;BAIAP2;BLCAP;PTPN14;PTPRE;MDM2;SDC1;PLXNB2
Hypoxia	48/200	0.079792	0.230132	1.285	3.25	SCARB1;PDGFB;HDLBP;NEDD4L;TNFAIP3;IRS2;RORA;ENO1;NR3C1;FOXO3;ETS1;EGFR;HK1;CASP6;GPC1;CCN5;GCNT2;IDS;CCN2;GPC4;CCN1;PCK1;LARGE1;PPARGC1A;PPFIA4;TPD52;WSB1;DUSP1;CAVIN3;IGFBP3;BGN;PRKCA;AMPD3;GCK;DCN;SULT2B1;SLC6A6;IL6;HOXB9;COL5A1;P4HA2;BHLHE40;BCL2;MYH9;PLIN2;S100A4;PFKP;GALK1
Angiogenesis	11/36	0.082848	0.230132	1.788	4.454	APP;CCND2;KCNJ8;SLCO2A1;PRG2;PDGFA;OLR1;S100A4;MSX1;SERPINA5;FGFR1
KRAS Signaling Dn	47/200	0.108319	0.285051	1.25	2.778	PTGFR;RYR2;TENM2;CALCB;SERPINA10;PTPRJ;TFCP2L1;CACNA1F;KLK7;LFNG;VPREB1;TCL1A;MFSD6;FGGY;KCNMB1;NTF3;PDE6B;NOS1;CACNG1;SYNPO;INSL5;TFAP2B;TCF7L1;CAMK1D;KRT4;RSAD2;ARPP21;SLC30A3;EGF;ZBTB16;MX1;GP2;PAX4;PAX3;EDAR;NR4A2;ZC2HC1C;KRT15;KCNQ2;YPEL1;SIDT1;CLDN16;BMPR1B;FGFR3;BRDT;ATP6V1B1;MYH7
IL-6/JAK/STAT3 Signaling	22/87	0.124213	0.310533	1.376	2.87	PTPN1;CSF3R;CSF2;IL4R;IL1R1;REG1A;STAT3;OSMR;TNFRSF1B;IL2RG;ACVR1B;CBL;TNF;TNFRSF1A;PIK3R5;IL6;CD9;LTB;LTBR;A2M;CD44;CRLF2
Bile Acid Metabolism	27/112	0.149776	0.35661	1.291	2.452	BCAR3;AQP9;NR1I2;TFCP2L1;ATXN1;RXRA;SCP2;SLC22A18;LONP2;ABCG8;ACSL1;ABCA3;ABCA4;IDH2;DIO2;NR1H4;PIPOX;ACSL5;APOA1;DHCR24;NR0B2;GNMT;SULT2B1;RBP1;PXMP2;ALDH1A1;PEX11G
Pperoxisome	25/104	0.164567	0.360381	1.286	2.321	ABCB4;MVP;CRABP1;NR1I2;CACNA1B;ABCB9;ATXN1;SCP2;NUDT19;LONP2;HRAS;FIS1;ACSL1;IDH2;ACSL5;ACSL4;DHCR24;SOD2;ESR2;SULT2B1;MSH2;DLG4;FABP6;ERCC1;ALDH1A1
TGF-beta Signaling	14/54	0.165775	0.360381	1.422	2.556	BCAR3;TGIF1;WWTR1;SMAD3;SMURF1;SMAD6;RHOA;SMAD7;PPP1CA;NCOR2;SKI;TJP1;RAB31;PMEPA1
Apoptosis	37/161	0.175493	0.36561	1.213	2.111	APP;RNASEL;GUCY2D;PRF1;BRCA1;TNF;GNA15;CCND2;CCND1;ERBB3;CASP6;ERBB2;TNFSF10;TIMP2;TIMP3;CREBBP;MGMT;HGF;MMP2;BGN;TAP1;CFLAR;F2;SOD2;IGF2R;DCN;CDC25B;EREG;SMAD7;RHOB;IL6;FEZ1;DPYD;RARA;SQSTM1;CD44;BCL2L1
TNF-alpha Signaling via NF-kB	44/200	0.236618	0.434953	1.147	1.653	PTGER4;CSF2;RNF19B;TNFAIP3;IRS2;LITAF;TNF;CXCL2;ETS2;PANX1;CCND1;ZC3H12A;PDE4B;OLR1;PMEPA1;CCL2;CCN1;MAP2K3;KDM6B;TGIF1;EGR2;SMAD3;DUSP1;CCL20;PLK2;TAP1;CFLAR;ATP2B1;SOD2;RHOB;NFKBIA;NR4A2;PER1;NR4A1;RCAN1;PTPRE;IL6;BHLHE40;BCL3;TRIP10;IL7R;SQSTM1;CD44;B4GALT5
Complement	44/200	0.236618	0.434953	1.147	1.653	CPM;DOCK4;SERPINA1;KLK1;C1S;SERPINC1;NOTCH4;PDGFB;TNFAIP3;C4BPB;GATA3;ITIH1;LIPA;PIK3R5;DPP4;PCLO;GNG2;CSRP1;HNF4A;TIMP2;OLR1;SH2B3;CTSB;KCNIP2;KCNIP3;F2;RBSN;PSMB9;F7;F8;IL6;COL4A2;GPD2;IRF7;CDH13;LCP2;ZFPM2;KLKB1;S100A9;L3MBTL4;LGMN;C1QC;HSPA1A;LTF
Coagulation	31/138	0.241127	0.434953	1.177	1.675	SERPINA1;C1S;GDA;SERPINC1;HPN;PDGFB;CRIP2;ITIH1;DPP4;CSRP1;HNF4A;OLR1;TIMP3;A2M;SH2B2;CTSB;VWF;MMP2;APOA1;F2;SIRT2;TF;F8;DCT;ACOX2;RGN;PECAM1;CD9;KLKB1;RAPGEF3;LGMN
Reactive Oxygen Species Pathway	12/49	0.250639	0.434953	1.318	1.823	HHEX;SBNO2;EGLN2;TXNRD2;STK25;TXNRD1;MGST1;MBP;LSP1;SOD2;HMOX2;PFKP
UV Response Up	35/158	0.252273	0.434953	1.157	1.593	RET;WIZ;C4BPB;AQP3;CXCL2;DNAJB1;HTR7;AP2S1;MSX1;MARK2;KCNH2;STARD3;PLCL1;NTRK3;EPHX1;TAP1;SLC6A12;CCK;MAPK8IP2;SOD2;TUBA4A;RHOB;NFKBIA;OLFM1;NR4A1;IL6;GAL;NAT1;LHX2;STK25;DLG4;AGO2;FGF18;CDO1;SQSTM1
Wnt-beta Catenin Signaling	52140	0.310301	0.517169	1.269	1.485	NCOR2;HDAC5;NOTCH1;CCND2;HEY1;WNT5B;NOTCH4;PTCH1;AXIN1;NKD1
Xenobiotic Metabolism	42/200	0.356856	0.560579	1.08	1.113	CYFIP2;ENPEP;DDC;AQP9;REG1A;ATP2A2;FBLN1;COMT;NDRG2;ITIH1;PAPSS2;ETS2;RAP1GAP;CNDP2;HSD11B1;CASP6;HNF4A;HSD17B2;ATOH8;GCNT2;XDH;IL1R1;TMEM176B;DCXR;EPHX1;AKR1C3;SLC6A12;IGF1;ESR1;GNMT;TNFRSF1A;SLC6A6;ALDH3A1;TPST1;ACOX2;PEMT;IRF8;CYP2E1;ACOX3;BCAT1;CDO1;PTGES
Interferon Alpha Response	21/97	0.358771	0.560579	1.122	1.15	RTP4;RNF31;BATF2;IL4R;RSAD2;SAMD9;C1S;SP110;IL15;MX1;TAP1;TRAFD1;ISG15;NMI;DDX60;PSMB8;OASL;PSMB9;EPSTI1;IRF7;NCOA7
Glycolysis	41/200	0.424595	0.643326	1.047	0.897	GAL3ST1;HDLBP;PLOD2;IRS2;ENO1;NOL3;HS6ST2;EGFR;CACNA1H;CHST12;CASP6;GPC1;STMN1;SOX9;GPC4;PPFIA4;SLC16A3;LHPP;MIOX;EGLN3;IGFBP3;PMM2;SRD5A3;B3GAT1;SDHC;ALG1;DCN;TPST1;MED24;COL5A1;P4HA2;SDC1;CHST4;AGRN;MET;CD44;LHX9;GALK2;PFKP;GNE;GALK1
Notch Signaling	7/32	0.451138	0.663439	1.137	0.905	LFNG;TCF7L2;NOTCH1;MAML2;CCND1;FZD5;PRKCA
Pancreas Beta Cells	8/40	0.548219	0.78317	1.015	0.61	NEUROD1;DPP4;VDR;AKT3;PAX4;PAX6;GCK;INS
Androgen Response	19/100	0.616111	0.85571	0.952	0.461	TPD52;ACTN1;NGLY1;ADRM1;ARID5B;PTPN21;DHCR24;KLK2;INPP4B;CCND1;ZMIZ1;ADAMTS1;AKT1;PMEPA1;PTK2B;GPD1L;BMPR1B;FKBP5;SPDEF
Spermatogenesis	25/135	0.675857	0.91332	0.922	0.361	CLPB;SYCP1;DDX25;HSPA4L;ALOX15;CST8;PHF7;ACRBP;SHE;NOS1;IL12RB2;JAM3;TLE4;PDHA2;PACRG;HSPA1L;SEPTIN4;ZPBP;SNAP91;ZC2HC1C;THEG;HOXB1;NF2;LPIN1;CFTR
heme Metabolism	34/200	0.859836	0.999995	0.83	0.125	GYPC;HBD;NR3C1;FOXO3;PPOX;BACH1;AQP3;RAP1GAP;ADD2;AGPAT4;PSMD9;SDCBP;SEC14L1;AHSP;TNS1;ATP6V0A1;CTSB;MPP1;MAP2K3;CAST;FN3K;KHNYN;SLC11A2;BPGM;ANK1;KEL;DAAM1;SLC6A9;P4HA2;HMBS;ATG4A;HBBP1;TRIM10;OSBP2
Protein Secretion	13/96	0.95725	0.999995	0.635	0.028	TPD52;CD63;CLTA;ARFGAP3;EGFR;IGF2R;SNX2;RER1;TSPAN8;AP2S1;GNAS;AP2M1;ATP6V1B1
mTORC1 Signaling	30/200	0.966759	0.999995	0.714	0.024	RAB1A;ITGB2;DAPP1;ATP2A2;PLOD2;ENO1;ACACA;GGA2;PHGDH;MAP2K3;HSPA9;NIBAN1;EGLN3;IGFBP5;EDEM1;NFYC;TXNRD1;DHCR24;TUBA4A;SYTL2;QDPR;SLC6A6;SLC7A5;DDX39A;HMBS;BHLHE40;CD9;BCAT1;SQSTM1;LGMN
Cholesterol Homeostasis	8/74	0.986688	0.999995	0.491	0.007	NIBAN1;ACSS2;FASN;ANXA13;SEMA3B;CD9;LSS;LGMN
Fatty Acid Metabolism	21/158	0.987462	0.999995	0.62	0.008	AOC3;CPT1A;ACADVL;ACSM3;ACSL1;EPHX1;BCKDHB;ACSL5;SDHC;ACSL4;DHCR24;ALDH3A1;GPD2;FASN;ALDH1A1;ACOT2;D2HGDH;REEP6;BMPR1B;ACSS1;S100A10
Unfolded Protein Response	13/113	0.99317	0.999995	0.526	0.004	HSPA9;EIF4A1;EDEM1;EEF2;PDIA6;EDC4;ERN1;SLC7A5;GEMIN4;CCL2;EIF4E;EXOC2;EIF4G1
Adipogenesis	21/200	0.99986	0.999995	0.473	0	ITIH5;SCARB1;SLC27A1;MIGA2;ANGPT1;CAVIN2;AK2;CYP4B1;SDHC;SORBS1;AGPAT3;MYLK;QDPR;SCP2;COL4A1;LPCAT3;GPD2;PEMT;PLIN2;REEP6;RREB1
G2-M Checkpoint	20/200	0.999937	0.999995	0.448	0	GINS2;SMAD3;NUMA1;EGF;KIF11;BRCA2;KIF15;CDC25B;SLC7A5;MEIS1;DDX39A;CCND1;STMN1;NSD2;BCL3;TACC3;ABL1;E2F1;DMD;NUP98
Myc Targets V2	2/58	0.999954	0.999995	0.145	0	WDR74;MAP3K6
E2F Targets	19/200	0.999972	0.999995	0.423	0	GINS1;NUP107;POP7;CDKN2A;GINS3;AK2;BRCA1;BRCA2;CIT;CDC25B;DDX39A;MSH2;WDR90;CHEK2;STMN1;POLD2;TACC3;TK1;SPC25
DNA Repair	11/150	0.99999	0.999995	0.319	0	NT5C3A;SDCBP;NFX1;CETN2;ERCC1;ADRM1;PDE4B;NME3;TK2;VPS37B;DDB2
Oxidative Phosphorylation	14/200	0.999995	0.999995	0.303	0	HSPA9;CPT1A;ACADVL;NDUFA7;MRPS22;IDH2;SDHC;NDUFC1;TCIRG1;MRPL34;ATP1B1;NDUFS7;ATP5MF;SLC25A6
Myc Targets V1	6/200	0.999995	0.999995	0.124	0	EIF4A1;SET;POLD2;EIF4E;EIF3D;SNRPA

### Sheet: Table S3 - ORA KMT2D
Table S3: Over-representation analysis (ORA) results for DMR-proximal genes in KMT2D mutant vs WT brain organoids. MSigDB Hallmark gene sets. No terms survived multiple testing correction.
Pathway Term	Overlap	P-value	Adjusted P-value (FDR)	Odds Ratio	Combined Score	Genes
Interferon Gamma Response	6/200	0.007152	0.194099	3.726	18.408	CD40;CIITA;RSAD2;CMPK2;SOD2;PTPN2
Pperoxisome	4/104	0.011764	0.194099	4.783	21.251	EHHADH;CAT;NR1I2;SOD2
Fatty Acid Metabolism	4/158	0.045255	0.497801	3.098	9.588	CBR1;GABARAPL1;EHHADH;ACAT2
Reactive Oxygen Species Pathway	2/49	0.064474	0.531909	5.041	13.82	CAT;SOD2
IL-6/JAK/STAT3 Signaling	2/87	0.167499	0.806455	2.782	4.971	ACVRL1;PTPN2
Interferon Alpha Response	2/97	0.197841	0.806455	2.488	4.031	RSAD2;CMPK2
IL-2/STAT5 Signaling	3/199	0.237121	0.806455	1.81	2.606	GABARAPL1;RNH1;PRKCH
Xenobiotic Metabolism	3/200	0.239363	0.806455	1.801	2.575	CBR1;GABARAPL1;CAT
KRAS Signaling Up	3/200	0.239363	0.806455	1.801	2.575	IL1RL2;GPNMB;ADGRL4
Bile Acid Metabolism	2/112	0.24438	0.806455	2.147	3.025	CAT;NR1I2
Pancreas Beta Cells	1/40	0.288065	0.818357	3.021	3.76	SST
Spermatogenesis	2/135	0.316239	0.818357	1.774	2.042	RPL39L;PAPOLB
UV Response Up	2/158	0.386516	0.818357	1.51	1.436	NKX2-5;SOD2
Myc Targets V2	1/58	0.38914	0.818357	2.065	1.949	WDR74
Cholesterol Homeostasis	1/74	0.466934	0.818357	1.611	1.227	ACAT2
Apical Junction	2/200	0.505628	0.818357	1.188	0.81	AMH;SKAP2
KRAS Signaling Dn	2/200	0.505628	0.818357	1.188	0.81	RSAD2;SNCB
Protein Secretion	1/96	0.558066	0.818357	1.237	0.721	GNAS
Androgen Response	1/100	0.572886	0.818357	1.186	0.661	NGLY1
UV Response Dn	1/144	0.706646	0.818357	0.82	0.285	RUNX1
DNA Repair	1/150	0.721313	0.818357	0.786	0.257	CMPK2
Apoptosis	1/161	0.746336	0.818357	0.732	0.214	SOD2
Mitotic Spindle	1/199	0.816793	0.818357	0.59	0.119	PIF1
TNF-alpha Signaling via NF-kB	1/200	0.818357	0.818357	0.587	0.118	SOD2
Adipogenesis	1/200	0.818357	0.818357	0.587	0.118	CAT
Estrogen Response Late	1/200	0.818357	0.818357	0.587	0.118	PKP3
Complement	1/200	0.818357	0.818357	0.587	0.118	F7
mTORC1 Signaling	1/200	0.818357	0.818357	0.587	0.118	SKAP2
Epithelial Mesenchymal Transition	1/200	0.818357	0.818357	0.587	0.118	MAGEE1
Inflammatory Response	1/200	0.818357	0.818357	0.587	0.118	CD40
Glycolysis	1/200	0.818357	0.818357	0.587	0.118	SPAG4
heme Metabolism	1/200	0.818357	0.818357	0.587	0.118	CAT
Allograft Rejection	1/200	0.818357	0.818357	0.587	0.118	CD40

### Sheet: Table S4 - GSEA KMT2D
Table S4: Gene Set Enrichment Analysis (GSEA) results for KMT2D mutant vs WT brain organoids bulk RNA-seq. MSigDB Hallmark gene sets. Significant terms (FDR < 0.05) shown in bold blue.
Pathway Term	Gene Set Size	Enrichment Score (ES)	Normalized Enrichment Score (NES)	Nominal P-value	FDR Q-value	FWER P-value	Leading Edge
HEDGEHOG SIGNALING	36	0.5694	1.7191	0	0.008633	0.02	tags=33%, list=9%, signal=36%
CHOLESTEROL HOMEOSTASIS	73	0.4537	1.5972	0.008961	0.021617	0.094	tags=40%, list=13%, signal=45%
SPERMATOGENESIS	108	0.3924	1.4633	0.014085	0.053121	0.315	tags=36%, list=21%, signal=46%
MTORC1 SIGNALING	199	0.3427	1.3742	0.009585	0.092038	0.582	tags=19%, list=9%, signal=21%
ANDROGEN RESPONSE	97	0.3647	1.3408	0.050736	0.103957	0.691	tags=19%, list=8%, signal=20%
ESTROGEN RESPONSE EARLY	191	0.3274	1.2951	0.039432	0.131443	0.823	tags=24%, list=14%, signal=27%
APICAL SURFACE	41	0.402	1.2429	0.153439	0.176139	0.944	tags=24%, list=10%, signal=27%
KRAS SIGNALING DN	161	0.3156	1.2369	0.079258	0.162628	0.956	tags=24%, list=16%, signal=28%
KRAS SIGNALING UP	175	0.3088	1.2149	0.092409	0.170303	0.976	tags=27%, list=15%, signal=31%
APICAL JUNCTION	189	0.3016	1.2102	0.081169	0.159307	0.981	tags=20%, list=11%, signal=22%
PANCREAS BETA CELLS	33	0.3996	1.1878	0.225688	0.171278	0.993	tags=36%, list=15%, signal=43%
GLYCOLYSIS	191	0.273	1.0925	0.253247	0.297101	1	tags=25%, list=16%, signal=29%
WNT BETA CATENIN SIGNALING	41	0.266	0.8289	0.708543	0.843675	1	tags=44%, list=25%, signal=58%
NOTCH SIGNALING	32	-0.2541	-0.7885	0.816934	0.921073	1	tags=19%, list=10%, signal=21%
PI3K AKT MTOR SIGNALING	101	-0.2598	-0.9832	0.487805	0.506883	1	tags=23%, list=15%, signal=27%
MYC TARGETS V2	57	-0.3228	-1.1151	0.265882	0.235334	0.994	tags=35%, list=24%, signal=46%
PEROXISOME	100	-0.2978	-1.1349	0.198091	0.211411	0.981	tags=26%, list=14%, signal=30%
UV RESPONSE DN	144	-0.3127	-1.2549	0.059406	0.08941	0.804	tags=20%, list=9%, signal=22%
UV RESPONSE UP	155	-0.3224	-1.285	0.061224	0.07259	0.72	tags=32%, list=17%, signal=39%
HEME METABOLISM	182	-0.3112	-1.2955	0.03504	0.068562	0.691	tags=20%, list=12%, signal=22%
ANGIOGENESIS	30	-0.4294	-1.3046	0.118834	0.066742	0.671	tags=37%, list=10%, signal=41%
MYOGENESIS	185	-0.3169	-1.3176	0.013333	0.062532	0.631	tags=21%, list=9%, signal=22%
ESTROGEN RESPONSE LATE	186	-0.3185	-1.3227	0.012887	0.063063	0.619	tags=19%, list=11%, signal=21%
MITOTIC SPINDLE	199	-0.3173	-1.3233	0.01385	0.064966	0.617	tags=21%, list=10%, signal=23%
HYPOXIA	192	-0.3239	-1.3348	0.013228	0.061586	0.583	tags=21%, list=9%, signal=23%
INFLAMMATORY RESPONSE	156	-0.3454	-1.4003	0.005141	0.035113	0.381	tags=26%, list=16%, signal=31%
UNFOLDED PROTEIN RESPONSE	112	-0.374	-1.4792	0.007353	0.01723	0.2	tags=32%, list=16%, signal=38%
BILE ACID METABOLISM	99	-0.4009	-1.5356	0.004619	0.010217	0.122	tags=34%, list=15%, signal=40%
PROTEIN SECRETION	95	-0.4066	-1.5442	0.00266	0.009852	0.113	tags=31%, list=15%, signal=36%
TGF BETA SIGNALING	54	-0.4809	-1.6398	0.008677	0.003858	0.043	tags=24%, list=13%, signal=28%
G2M CHECKPOINT	199	-0.3918	-1.6511	0	0.003514	0.038	tags=46%, list=25%, signal=61%
DNA REPAIR	148	-0.4221	-1.6941	0	0.002128	0.022	tags=43%, list=22%, signal=54%
FATTY ACID METABOLISM	149	-0.4303	-1.7504	0	0.001247	0.012	tags=34%, list=12%, signal=38%
P53 PATHWAY	192	-0.4169	-1.7518	0	0.00132	0.012	tags=31%, list=12%, signal=34%
COMPLEMENT	167	-0.4377	-1.783	0	0.000774	0.007	tags=28%, list=11%, signal=31%
XENOBIOTIC METABOLISM	181	-0.4461	-1.8436	0	0.00018	0.002	tags=30%, list=13%, signal=35%
TNFA SIGNALING VIA NFKB	182	-0.4461	-1.8543	0	0.000193	0.002	tags=34%, list=16%, signal=40%
ADIPOGENESIS	195	-0.4438	-1.8621	0	0.000208	0.002	tags=43%, list=21%, signal=53%
IL2 STAT5 SIGNALING	171	-0.4502	-1.8716	0	0.000225	0.002	tags=26%, list=10%, signal=28%
EPITHELIAL MESENCHYMAL TRANSITION	193	-0.4633	-1.9356	0	0.000129	0.001	tags=34%, list=13%, signal=39%
REACTIVE OXYGEN SPECIES PATHWAY	46	-0.5882	-1.9545	0	0	0	tags=43%, list=15%, signal=51%
ALLOGRAFT REJECTION	157	-0.5154	-2.0918	0	0	0	tags=20%, list=8%, signal=21%
E2F TARGETS	200	-0.5064	-2.1315	0	0	0	tags=50%, list=24%, signal=65%
APOPTOSIS	150	-0.532	-2.1337	0	0	0	tags=37%, list=12%, signal=42%
IL6 JAK STAT3 SIGNALING	69	-0.5962	-2.1401	0	0	0	tags=30%, list=9%, signal=33%
OXIDATIVE PHOSPHORYLATION	200	-0.5192	-2.1774	0	0	0	tags=46%, list=20%, signal=56%
COAGULATION	106	-0.5834	-2.2378	0	0	0	tags=36%, list=14%, signal=41%
MYC TARGETS V1	200	-0.5838	-2.4377	0	0	0	tags=55%, list=20%, signal=67%
INTERFERON ALPHA RESPONSE	94	-0.6754	-2.5621	0	0	0	tags=50%, list=14%, signal=58%
INTERFERON GAMMA RESPONSE	180	-0.6228	-2.5713	0	0	0	tags=42%, list=14%, signal=48%

### Sheet: Table S5 - GSEA Sickle Cell D25
Table S5: Gene Set Enrichment Analysis (GSEA) results for sickle cell disease (SA170) vs control (BU6) iPSC-derived erythroid progenitors at day 25, bulk RNA-seq. MSigDB Hallmark gene sets (v2024.1.Hs). SA170 and BU6 are independent, non-isogenic donor lines. Significant terms (FDR < 0.05) shown in bold blue.
Pathway Term	Gene Set Size	Enrichment Score (ES)	Normalized Enrichment Score (NES)	Nominal P-value	FDR Q-value	FWER P-value	Leading Edge
E2F TARGETS	200	0.6703	3.0917	0	0	0	tags=49%, list=14%, signal=56%
G2M CHECKPOINT	196	0.6478	2.9767	0	0	0	tags=52%, list=14%, signal=60%
HEME METABOLISM	197	0.6309	2.8951	0	0	0	tags=54%, list=12%, signal=61%
MTORC1 SIGNALING	198	0.4246	1.9367	0	0.000465	0.002	tags=33%, list=11%, signal=37%
MYC TARGETS V1	200	0.4051	1.8502	0	0.001344	0.007	tags=45%, list=27%, signal=60%
MITOTIC SPINDLE	194	0.3889	1.759	0	0.002974	0.018	tags=33%, list=13%, signal=37%
UNFOLDED PROTEIN RESPONSE	112	0.3713	1.5681	0	0.01532	0.102	tags=34%, list=20%, signal=42%
SPERMATOGENESIS	81	0.3785	1.5113	0.006211	0.021169	0.156	tags=33%, list=18%, signal=41%
TGF BETA SIGNALING	51	0.3523	1.301	0.081232	0.099679	0.605	tags=33%, list=20%, signal=42%
PI3K AKT MTOR SIGNALING	94	0.2743	1.1555	0.158228	0.262118	0.933	tags=22%, list=13%, signal=25%
MYC TARGETS V2	58	0.292	1.0985	0.282967	0.34367	0.983	tags=7%, list=4%, signal=7%
PROTEIN SECRETION	90	0.2452	0.9865	0.471976	0.603405	0.999	tags=23%, list=13%, signal=27%
DNA REPAIR	146	0.2118	0.924	0.65	0.743844	0.999	tags=29%, list=25%, signal=39%
HEDGEHOG SIGNALING	26	0.29	0.9177	0.597531	0.708305	0.999	tags=31%, list=15%, signal=36%
WNT BETA CATENIN SIGNALING	36	0.2296	0.7697	0.867008	0.928396	1	tags=25%, list=21%, signal=31%
PANCREAS BETA CELLS	15	-0.2786	-0.6889	0.847788	0.969118	1	tags=20%, list=12%, signal=23%
PEROXISOME	89	-0.2289	-0.8301	0.780089	0.830066	1	tags=18%, list=14%, signal=21%
ESTROGEN RESPONSE EARLY	158	-0.2431	-0.9622	0.541779	0.566219	1	tags=22%, list=13%, signal=25%
BILE ACID METABOLISM	87	-0.2819	-1.0274	0.41691	0.444145	1	tags=23%, list=15%, signal=27%
ANDROGEN RESPONSE	91	-0.286	-1.0314	0.400307	0.449655	1	tags=16%, list=9%, signal=18%
UV RESPONSE UP	136	-0.2757	-1.0543	0.354533	0.4174	1	tags=21%, list=11%, signal=23%
GLYCOLYSIS	171	-0.2825	-1.125	0.235537	0.29622	1	tags=27%, list=18%, signal=32%
APICAL SURFACE	30	-0.3786	-1.1259	0.301855	0.305074	1	tags=43%, list=22%, signal=55%
ESTROGEN RESPONSE LATE	160	-0.289	-1.1351	0.216398	0.299681	1	tags=24%, list=13%, signal=28%
KRAS SIGNALING DN	103	-0.3266	-1.1995	0.155279	0.209517	0.999	tags=11%, list=6%, signal=11%
UV RESPONSE DN	119	-0.3231	-1.2281	0.118812	0.180485	0.996	tags=23%, list=13%, signal=26%
OXIDATIVE PHOSPHORYLATION	198	-0.3028	-1.2293	0.099462	0.186126	0.996	tags=40%, list=30%, signal=57%
HYPOXIA	170	-0.3265	-1.2912	0.058824	0.121711	0.944	tags=26%, list=15%, signal=31%
P53 PATHWAY	181	-0.3476	-1.3788	0.027778	0.062998	0.767	tags=19%, list=11%, signal=21%
APOPTOSIS	141	-0.3622	-1.4171	0.018492	0.045678	0.618	tags=23%, list=10%, signal=25%
NOTCH SIGNALING	30	-0.4735	-1.4191	0.065327	0.047355	0.615	tags=50%, list=24%, signal=66%
ADIPOGENESIS	187	-0.3658	-1.4597	0.003916	0.034789	0.487	tags=24%, list=13%, signal=27%
FATTY ACID METABOLISM	137	-0.3813	-1.4639	0.012179	0.035326	0.472	tags=17%, list=9%, signal=18%
REACTIVE OXYGEN SPECIES PATHWAY	48	-0.4554	-1.4882	0.029126	0.028263	0.381	tags=29%, list=10%, signal=32%
ANGIOGENESIS	27	-0.519	-1.5047	0.032646	0.024319	0.329	tags=30%, list=11%, signal=33%
MYOGENESIS	146	-0.4065	-1.5804	0.002793	0.010997	0.148	tags=34%, list=19%, signal=42%
XENOBIOTIC METABOLISM	150	-0.4114	-1.6111	0	0.008462	0.11	tags=24%, list=12%, signal=27%
APICAL JUNCTION	152	-0.4277	-1.66	0	0.005692	0.072	tags=24%, list=12%, signal=27%
CHOLESTEROL HOMEOSTASIS	68	-0.4815	-1.686	0.001513	0.0045	0.053	tags=19%, list=7%, signal=21%
EPITHELIAL MESENCHYMAL TRANSITION	135	-0.4664	-1.7852	0	0.001062	0.012	tags=30%, list=14%, signal=35%
TNFA SIGNALING VIA NFKB	183	-0.4549	-1.8129	0	0.000567	0.006	tags=44%, list=23%, signal=56%
INFLAMMATORY RESPONSE	152	-0.4763	-1.8745	0	0.000102	0.001	tags=45%, list=20%, signal=55%
IL2 STAT5 SIGNALING	173	-0.4883	-1.9425	0	0.000115	0.001	tags=34%, list=16%, signal=40%
KRAS SIGNALING UP	145	-0.557	-2.1998	0	0	0	tags=33%, list=15%, signal=38%
COAGULATION	96	-0.5994	-2.2168	0	0	0	tags=48%, list=19%, signal=59%
IL6 JAK STAT3 SIGNALING	71	-0.6372	-2.2308	0	0	0	tags=32%, list=7%, signal=35%
ALLOGRAFT REJECTION	145	-0.6136	-2.3857	0	0	0	tags=34%, list=9%, signal=38%
COMPLEMENT	162	-0.6432	-2.5422	0	0	0	tags=43%, list=14%, signal=49%
INTERFERON ALPHA RESPONSE	95	-0.7331	-2.6722	0	0	0	tags=54%, list=11%, signal=60%
INTERFERON GAMMA RESPONSE	176	-0.7174	-2.8543	0	0	0	tags=45%, list=7%, signal=48%

### Sheet: Table S6 - GSEA Sickle Cell D20
Table S6: Gene Set Enrichment Analysis (GSEA) results for sickle cell disease (SA170) vs control (BU6) iPSC-derived erythroid progenitors at day 20, bulk RNA-seq. MSigDB Hallmark gene sets (v2024.1.Hs). SA170 and BU6 are independent, non-isogenic donor lines. Note that several inflammatory programs are enriched at day 20 and reverse by day 25. Significant terms (FDR < 0.05) shown in bold blue.
Pathway Term	Gene Set Size	Enrichment Score (ES)	Normalized Enrichment Score (NES)	Nominal P-value	FDR Q-value	FWER P-value	Leading Edge
MTORC1 SIGNALING	199	0.4946	2.1242	0	0	0	tags=48%, list=25%, signal=63%
REACTIVE OXYGEN SPECIES PATHWAY	48	0.5742	1.9948	0	0	0	tags=58%, list=29%, signal=82%
TGF BETA SIGNALING	51	0.5503	1.9328	0	0	0	tags=43%, list=15%, signal=50%
HYPOXIA	175	0.4328	1.8519	0	0.001009	0.003	tags=23%, list=10%, signal=26%
TNFA SIGNALING VIA NFKB	185	0.4335	1.8385	0	0.001067	0.004	tags=31%, list=16%, signal=36%
APOPTOSIS	143	0.4294	1.7794	0	0.002836	0.013	tags=34%, list=16%, signal=40%
CHOLESTEROL HOMEOSTASIS	68	0.4829	1.75	0.003571	0.003365	0.018	tags=34%, list=11%, signal=38%
EPITHELIAL MESENCHYMAL TRANSITION	148	0.4095	1.6988	0	0.006567	0.039	tags=28%, list=13%, signal=31%
ESTROGEN RESPONSE LATE	163	0.3954	1.6681	0	0.008224	0.055	tags=26%, list=13%, signal=29%
IL2 STAT5 SIGNALING	179	0.3873	1.6542	0.001776	0.009397	0.069	tags=23%, list=9%, signal=25%
E2F TARGETS	200	0.3789	1.6229	0.001572	0.01216	0.097	tags=48%, list=31%, signal=69%
GLYCOLYSIS	173	0.3579	1.5125	0.003356	0.036393	0.282	tags=38%, list=27%, signal=51%
PI3K AKT MTOR SIGNALING	95	0.3839	1.4908	0.020583	0.039476	0.325	tags=46%, list=28%, signal=64%
ESTROGEN RESPONSE EARLY	166	0.3521	1.4837	0.006557	0.038515	0.34	tags=26%, list=16%, signal=30%
ANDROGEN RESPONSE	93	0.3834	1.4813	0.012302	0.036549	0.346	tags=28%, list=17%, signal=33%
APICAL JUNCTION	155	0.349	1.4747	0.005085	0.035684	0.357	tags=26%, list=13%, signal=30%
INFLAMMATORY RESPONSE	158	0.3471	1.4609	0.010239	0.037879	0.393	tags=22%, list=12%, signal=24%
MITOTIC SPINDLE	197	0.335	1.4439	0.011364	0.04211	0.448	tags=34%, list=22%, signal=43%
G2M CHECKPOINT	197	0.3292	1.4105	0.01	0.053634	0.552	tags=37%, list=27%, signal=50%
COAGULATION	101	0.359	1.3975	0.032702	0.059015	0.597	tags=15%, list=3%, signal=15%
NOTCH SIGNALING	30	0.4527	1.3872	0.090239	0.061138	0.616	tags=23%, list=8%, signal=25%
P53 PATHWAY	184	0.3226	1.3764	0.019868	0.063553	0.647	tags=38%, list=22%, signal=48%
PEROXISOME	89	0.3567	1.3697	0.042955	0.064506	0.667	tags=43%, list=24%, signal=56%
UNFOLDED PROTEIN RESPONSE	112	0.3421	1.3664	0.030303	0.063796	0.676	tags=33%, list=21%, signal=41%
UV RESPONSE DN	128	0.3312	1.3546	0.025253	0.067672	0.722	tags=28%, list=18%, signal=34%
HEDGEHOG SIGNALING	27	0.4343	1.2996	0.136042	0.102492	0.873	tags=26%, list=6%, signal=28%
ADIPOGENESIS	188	0.2944	1.2695	0.050736	0.122418	0.919	tags=34%, list=23%, signal=43%
COMPLEMENT	165	0.2982	1.2522	0.084279	0.133702	0.941	tags=24%, list=11%, signal=26%
UV RESPONSE UP	138	0.3053	1.2474	0.093137	0.133994	0.945	tags=23%, list=15%, signal=27%
KRAS SIGNALING UP	153	0.2884	1.2071	0.123746	0.172345	0.981	tags=17%, list=8%, signal=18%
PROTEIN SECRETION	90	0.2937	1.1238	0.222836	0.288521	1	tags=29%, list=22%, signal=37%
XENOBIOTIC METABOLISM	150	0.2701	1.1212	0.217905	0.28401	1	tags=28%, list=19%, signal=34%
MYOGENESIS	155	0.254	1.0535	0.32532	0.406151	1	tags=14%, list=8%, signal=15%
MYC TARGETS V1	200	0.2457	1.051	0.326829	0.400385	1	tags=34%, list=33%, signal=50%
OXIDATIVE PHOSPHORYLATION	199	0.236	1.0108	0.424437	0.477956	1	tags=41%, list=34%, signal=62%
SPERMATOGENESIS	87	0.2535	0.9775	0.50444	0.543661	1	tags=20%, list=17%, signal=23%
BILE ACID METABOLISM	86	0.255	0.9743	0.519435	0.537027	1	tags=24%, list=16%, signal=29%
DNA REPAIR	146	0.1949	0.7986	0.903448	0.906193	1	tags=38%, list=34%, signal=56%
WNT BETA CATENIN SIGNALING	38	0.2365	0.7836	0.798883	0.903608	1	tags=24%, list=16%, signal=28%
MYC TARGETS V2	58	-0.2603	-0.953	0.547945	0.563697	1	tags=38%, list=29%, signal=53%
APICAL SURFACE	31	-0.3052	-0.9718	0.497835	0.568327	1	tags=10%, list=2%, signal=10%
FATTY ACID METABOLISM	137	-0.2465	-1.0514	0.312349	0.413711	1	tags=33%, list=23%, signal=42%
KRAS SIGNALING DN	109	-0.2771	-1.1503	0.188586	0.250754	0.979	tags=26%, list=17%, signal=31%
PANCREAS BETA CELLS	15	-0.4424	-1.1608	0.278373	0.265929	0.971	tags=13%, list=3%, signal=14%
ALLOGRAFT REJECTION	148	-0.2753	-1.2092	0.098321	0.218548	0.921	tags=19%, list=10%, signal=21%
ANGIOGENESIS	28	-0.3987	-1.2354	0.196429	0.216809	0.874	tags=18%, list=7%, signal=19%
IL6 JAK STAT3 SIGNALING	71	-0.3378	-1.2842	0.092857	0.191167	0.774	tags=18%, list=6%, signal=19%
HEME METABOLISM	197	-0.2909	-1.3099	0.020101	0.208786	0.71	tags=25%, list=17%, signal=30%
INTERFERON GAMMA RESPONSE	180	-0.4721	-2.0749	0	0	0	tags=26%, list=8%, signal=28%
INTERFERON ALPHA RESPONSE	95	-0.5198	-2.1095	0	0	0	tags=34%, list=10%, signal=37%

### Sheet: Table S7 - Cross-Conditions
Supplementary Table S7: Cross-condition pathway enrichment summary across DMR over-representation (ORA) and transcriptional GSEA analyses. Rows are Hallmark terms significant (FDR < 0.05) in at least one condition. '*' FDR < 0.05; '†' nominal (p < 0.05, FDR ≥ 0.05); '--' not enriched. Arrows indicate direction in the GSEA columns (↑ up / ↓ down in disease); ORA columns are non-directional.
	DMR over-representation (ORA)			Transcriptional GSEA
Pathway Term	Alv. Passaging	SPC2	KMT2D	KMT2D	Sickle (D25)
Interferon Gamma Response	*	†	†	* ↓	* ↓
Allograft Rejection	*	*	--	* ↓	* ↓
Epithelial Mesenchymal Transition	*	*	--	* ↓	* ↓
Myogenesis	*	*	--	† ↓	* ↓
Apical Junction	*	*	--	--	* ↓
Coagulation	*	--	--	* ↓	* ↓
Complement	*	--	--	* ↓	* ↓
Estrogen Response Early	†	*	--	† ↑	--
Estrogen Response Late	†	*	--	† ↓	--
Fatty Acid Metabolism	--	--	†	* ↓	* ↓
Hedgehog Signaling	†	*	--	* ↑	--
IL2/STAT5 Signaling	--	†	--	* ↓	* ↓
Inflammatory Response	--	*	--	* ↓	* ↓
Interferon Alpha Response	*	--	--	* ↓	* ↓
KRAS Signaling Up	*	*	--	--	* ↓
Mitotic Spindle	--	†	--	† ↓	* ↑
Reactive Oxygen Species Pathway	†	--	--	* ↓	* ↓
p53 Pathway	--	†	--	* ↓	† ↓
Adipogenesis	--	--	--	* ↓	* ↓
Apical Surface	*	†	--	--	--
Apoptosis	--	--	--	* ↓	* ↓
Cholesterol Homeostasis	--	--	--	* ↑	* ↓
E2F Targets	--	--	--	* ↓	* ↑
G2M Checkpoint	--	--	--	* ↓	* ↑
Heme Metabolism	--	--	--	† ↓	* ↑
IL6/JAK/STAT3 Signaling	--	--	--	* ↓	* ↓
MYC Targets V1	--	--	--	* ↓	* ↑
Notch Signaling	†	--	--	--	* ↓
Spermatogenesis	--	--	--	† ↑	* ↑
TNFa Signaling via NFkB	--	--	--	* ↓	* ↓
UV Response Dn	*	*	--	--	--
Unfolded Protein Response	--	--	--	* ↓	* ↑
Xenobiotic Metabolism	--	--	--	* ↓	* ↓
mTORC1 Signaling	--	--	--	† ↑	* ↑
Angiogenesis	--	--	--	--	* ↓
Bile Acid Metabolism	--	--	--	* ↓	--
DNA Repair	--	--	--	* ↓	--
KRAS Signaling Dn	*	--	--	--	--
Oxidative Phosphorylation	--	--	--	* ↓	--
Protein Secretion	--	--	--	* ↓	--
TGF-beta Signaling	--	--	--	* ↓	--
